# Recovery of high-quality assembled genomes via metagenome binning guided with single-cell amplified genomes

**DOI:** 10.1101/2021.01.11.425816

**Authors:** Koji Arikawa, Keigo Ide, Masato Kogawa, Tatusya Saeki, Takuya Yoda, Taruho Endoh, Ayumi Matsuhashi, Haruko Takeyama, Masahito Hosokawa

## Abstract

**Background:** Obtaining high-quality (HQ) reference genomes from microbial communities is crucial for understanding the phylogeny and function of uncultured microbes in complex microbial ecosystems. Despite the improved bioinformatic approaches to generate curated metagenome-assembled genomes (MAGs), existing metagenomic binners often fail to obtain reliable MAGs, and thus, they are nowhere comparable to genomes sequenced from isolates in terms of strain level resolution. Here, we present a single-cell genome-guided metagenome binning (MetaSAG) to reconstruct the strain-resolved genomes from microbial communities at once.

**Results:** MetaSAG employs single-cell amplified genomes (SAGs) generated with microfluidic technology as binning guides to recover improved draft genomes with the metagenomic data. To assess the performance of reconstructing genomes from various microbial communities, we compared MetaSAG with four conventional metagenomic binners using a cell mock community, human gut microbiota, and skin microbiota samples. MetaSAG showed precise contig binning and higher recovery rates (>97%) of rRNA and plasmids compared to conventional binners in genome reconstruction from the cell mock community. In human microbiota samples, MetaSAG recovered the largest number of genomes with a total of 103 gut microbial genomes (21 HQ and 65 showed >90% completeness) and 45 skin microbial genomes (10 HQ and 40 showed >90% completeness), respectively. Conventional binners recovered one *Staphylococcus hominis* genome, whereas MetaSAG recovered two *S. hominis* genomes from the identical skin microbiota sample. Single-cell sequencing indicated that these *S. hominis* genomes clearly derived from two distinct strains harboring specifically different plasmids. We found that all conventional *S. hominis* MAGs had substantial lack or excess of the genome sequences and contamination of other *Staphylococcus* bacteria (*S. epidermidis)*.

**Conclusions:** MetaSAG enabled us to obtain the strain-resolved genomes in the mock community and human microbiota samples by assigning metagenomic sequences correctly and covering both highly conserved genes such as rRNA genes and unique extrachromosomal elements, including plasmids. MetaSAG will provide HQ genomes that are difficult to obtain with metagenomic analyses alone and will facilitate the understanding of microbial ecosystems by elucidating detailed metabolic pathways and horizontal gene transfer networks through microbial genomes. MetaSAG is available at https://github.com/kojiari/metasag.
