## Additional file 1 for "Recovery of high-quality assembled genomes via metagenome binning guided with single-cell amplified genomes"

### Sheet: Sheet1
Accession	contigs	total_length	chrom	plasmid	asm_level	NBRC	Name
GCF_006828885.1	5	2277780	5	0	Contig	113353	Bifidobacterium pseudocatenulatum Scardovi et al. 1979
GCF_006538485.1	40	3113921	40	0	Contig	15291	Corynebacterium striatum (Chester 1901) Eberson 1918
GCF_006739385.1	1	2494738	1	0	Complete	107605	Cutibacterium acnes subsp. acnes (Gilchrist 1900) Nouioui et al. 2018
GCF_006742345.1	5	4989532	1	4	Complete	113350	Bacteroides uniformis Eggerth and Gagnon 1933
GCF_006739545.1	1	5179960	1	0	Complete	113806	Parabacteroides distasonis Sakamoto and Benno 2006
GCF_006741845.1	2	4295305	1	1	Complete	13719	Bacillus subtilis subsp. subtilis (Ehrenberg 1835) Cohn 1872
GCF_006742205.1	2	2427041	1	1	Complete	100911	Staphylococcus epidermidis (Winslow and Winslow 1908) Evans 1916
GCF_006740305.1	1	1910306	1	0	Complete	3202	Lactobacillus delbrueckii subsp. delbrueckii (Leichmann 1896) Beijerinck 1901
GCF_006739205.1	1	2018796	1	0	Complete	13955	Streptococcus mutans Clarke 1924
GCF_006742065.1	4	4705096	1	3	Complete	13949	Clostridium butyricum Prazmowski 1880
GCF_006538465.1	2	5687315	2	0	Contig	113352	Clostridium clostridioforme corrig. (Burri and Ankersmit 1906) Kaneuchi et al. 1976
GCF_001515545.1	23	4629566	23	0	Contig	13299	Comamonas terrigena (ex Hugh 1962) De Vos et al. 1985 emend. Wauters et al. 2003
GCF_010509415.1	2	4755096	1	1	Complete	3301	Escherichia coli (Migula 1895) Castellani and Chalmers 1919
GCF_006757745.1	9	3433938	1	8	Complete	102413	Acinetobacter radioresistens Nishimura et al. 1988
GCF_000412675.1	1	6156701	1	0	Complete	14164	Pseudomonas putida (Trevisan 1889) Migula 1895
