## Additional file 2 for "Recovery of high-quality assembled genomes via metagenome binning guided with single-cell amplified genomes"

### Sheet: Sheet1
SAG					Metagenome
Sample category	Sample ID	# of reads	Total length [bp]		Sample category	Sample ID	# of reads	Total length [bp]
Cell mock community	Mock-00001	2268424	170393416		Cell mock community	Mock	35011168	2640399946
Cell mock community	Mock-00002	515018	38670870		Human gut	Gut1	39741810	6001013310
Cell mock community	Mock-00003	1155896	86621366		Human gut	Gut2	39739324	6000637924
Cell mock community	Mock-00004	1197310	90125809		Human gut	Gut3	39739464	6000659064
Cell mock community	Mock-00005	1166124	87680141		Human skin	Skin1	39730124	5999248724
Cell mock community	Mock-00006	888396	66844527		Human skin	Skin2	39738666	6000538566
Cell mock community	Mock-00007	945026	71021516		Human skin	Skin3	39738016	6000440416
Cell mock community	Mock-00008	916890	68891752
Cell mock community	Mock-00009	811174	60816196		Metagenome full size
Cell mock community	Mock-00010	942350	70646559		Human gut	Gut1	111044156	16767667556
Cell mock community	Mock-00011	128890	9669048		Human gut	Gut2	106048496	16013322896
Cell mock community	Mock-00012	270736	20348199		Human gut	Gut3	106093334	16020093434
Cell mock community	Mock-00013	1441226	108194563		Human skin	Skin1	62866202	9492796502
Cell mock community	Mock-00014	1367526	102878501		Human skin	Skin2	106709754	16113172854
Cell mock community	Mock-00015	971316	72882512		Human skin	Skin3	98505992	14874404792
Cell mock community	Mock-00016	780662	58572015
Cell mock community	Mock-00017	2168206	162755592
Cell mock community	Mock-00018	421510	31788894
Cell mock community	Mock-00019	1193614	89614999
Cell mock community	Mock-00020	1534184	115070582
Cell mock community	Mock-00021	747032	56135972
Cell mock community	Mock-00022	1132772	85004941
Cell mock community	Mock-00023	1226548	91818236
Cell mock community	Mock-00024	996716	74841247
Cell mock community	Mock-00025	1038872	78034255
Cell mock community	Mock-00026	985764	74043992
Cell mock community	Mock-00027	899624	67469853
Cell mock community	Mock-00028	1495958	112327416
Cell mock community	Mock-00029	766666	57574219
Cell mock community	Mock-00030	904102	67932063
Cell mock community	Mock-00031	707450	53015699
Cell mock community	Mock-00032	2235470	168096911
Cell mock community	Mock-00033	2500330	186874329
Cell mock community	Mock-00034	3940	294221
Cell mock community	Mock-00035	1669778	124929356
Cell mock community	Mock-00036	1074690	80649829
Cell mock community	Mock-00037	1160228	87256850
Cell mock community	Mock-00038	690826	51781767
Cell mock community	Mock-00039	1365782	102409021
Cell mock community	Mock-00040	1067016	80131436
Cell mock community	Mock-00041	1160604	86953703
Cell mock community	Mock-00042	1230990	92204035
Cell mock community	Mock-00043	895266	67080962
Cell mock community	Mock-00044	624460	46523349
Cell mock community	Mock-00045	1156352	87031799
Cell mock community	Mock-00046	911032	68084484
Cell mock community	Mock-00047	1042880	78335250
Cell mock community	Mock-00048	727486	54604182
Human gut	Gut1-00001	661254	99849354
Human gut	Gut1-00002	662162	99986462
Human gut	Gut1-00003	661900	99946900
Human gut	Gut1-00004	661160	99835160
Human gut	Gut1-00005	661480	99883480
Human gut	Gut1-00006	661928	99951128
Human gut	Gut1-00007	661728	99920928
Human gut	Gut1-00008	661046	99817946
Human gut	Gut1-00009	661742	99923042
Human gut	Gut1-00010	661256	99849656
Human gut	Gut1-00011	661222	99844522
Human gut	Gut1-00012	661284	99853884
Human gut	Gut1-00013	661204	99841804
Human gut	Gut1-00014	661756	99925156
Human gut	Gut1-00015	661728	99920928
Human gut	Gut1-00016	661564	99896164
Human gut	Gut1-00017	661764	99926364
Human gut	Gut1-00018	661632	99906432
Human gut	Gut1-00019	661230	99845730
Human gut	Gut1-00020	661556	99894956
Human gut	Gut1-00021	661732	99921532
Human gut	Gut1-00022	661906	99947806
Human gut	Gut1-00023	661640	99907640
Human gut	Gut1-00024	661534	99891634
Human gut	Gut1-00025	661790	99930290
Human gut	Gut1-00026	661314	99858414
Human gut	Gut1-00027	661372	99867172
Human gut	Gut1-00028	662314	100009414
Human gut	Gut1-00029	661672	99912472
Human gut	Gut1-00030	661526	99890426
Human gut	Gut1-00031	661526	99890426
Human gut	Gut1-00032	661746	99923646
Human gut	Gut1-00033	661728	99920928
Human gut	Gut1-00034	661784	99929384
Human gut	Gut1-00035	661252	99849052
Human gut	Gut1-00036	661766	99926666
Human gut	Gut1-00037	661196	99840596
Human gut	Gut1-00038	4960	748960
Human gut	Gut1-00039	661056	99819456
Human gut	Gut1-00040	661692	99915492
Human gut	Gut1-00041	661790	99930290
Human gut	Gut1-00042	661292	99855092
Human gut	Gut1-00043	661374	99867474
Human gut	Gut1-00044	661710	99918210
Human gut	Gut1-00045	661324	99859924
Human gut	Gut1-00046	661658	99910358
Human gut	Gut1-00047	661294	99855394
Human gut	Gut1-00048	660994	99810094
Human gut	Gut1-00049	661278	99852978
Human gut	Gut1-00050	661282	99853582
Human gut	Gut1-00051	661334	99861434
Human gut	Gut1-00052	661308	99857508
Human gut	Gut1-00053	661024	99814624
Human gut	Gut1-00054	662126	99981026
Human gut	Gut1-00055	661368	99866568
Human gut	Gut1-00056	3874	584974
Human gut	Gut1-00057	661090	99824590
Human gut	Gut1-00058	661696	99916096
Human gut	Gut1-00059	661364	99865964
Human gut	Gut1-00060	661718	99919418
Human gut	Gut1-00061	661218	99843918
Human gut	Gut1-00062	661944	99953544
Human gut	Gut1-00063	661176	99837576
Human gut	Gut1-00064	661996	99961396
Human gut	Gut1-00065	662038	99967738
Human gut	Gut1-00066	662396	100021796
Human gut	Gut1-00067	661762	99926062
Human gut	Gut1-00068	661522	99889822
Human gut	Gut1-00069	661068	99821268
Human gut	Gut1-00070	660998	99810698
Human gut	Gut1-00071	661392	99870192
Human gut	Gut1-00072	645420	97458420
Human gut	Gut1-00073	662426	100026326
Human gut	Gut1-00074	661272	99852072
Human gut	Gut1-00075	661032	99815832
Human gut	Gut1-00076	661604	99902204
Human gut	Gut1-00077	661826	99935726
Human gut	Gut1-00078	661104	99826704
Human gut	Gut1-00079	661456	99879856
Human gut	Gut1-00080	661848	99939048
Human gut	Gut1-00081	661634	99906734
Human gut	Gut1-00082	661890	99945390
Human gut	Gut1-00083	661868	99942068
Human gut	Gut1-00084	662376	100018776
Human gut	Gut1-00085	662366	100017266
Human gut	Gut1-00086	662280	100004280
Human gut	Gut1-00087	661060	99820060
Human gut	Gut1-00088	492	74292
Human gut	Gut1-00089	661432	99876232
Human gut	Gut1-00090	661330	99860830
Human gut	Gut1-00091	657308	99253508
Human gut	Gut1-00092	662078	99973778
Human gut	Gut1-00093	650	98150
Human gut	Gut1-00094	650	98150
Human gut	Gut1-00095	661228	99845428
Human gut	Gut1-00096	662204	99992804
Human gut	Gut2-00001	661584	99899184
Human gut	Gut2-00002	661978	99958678
Human gut	Gut2-00003	661590	99900090
Human gut	Gut2-00004	661684	99914284
Human gut	Gut2-00005	661744	99923344
Human gut	Gut2-00006	661718	99919418
Human gut	Gut2-00007	661094	99825194
Human gut	Gut2-00008	661740	99922740
Human gut	Gut2-00009	661766	99926666
Human gut	Gut2-00010	661950	99954450
Human gut	Gut2-00011	661232	99846032
Human gut	Gut2-00012	661780	99928780
Human gut	Gut2-00013	661716	99919116
Human gut	Gut2-00014	661368	99866568
Human gut	Gut2-00015	662376	100018776
Human gut	Gut2-00016	661282	99853582
Human gut	Gut2-00017	661398	99871098
Human gut	Gut2-00018	661848	99939048
Human gut	Gut2-00019	662000	99962000
Human gut	Gut2-00020	661630	99906130
Human gut	Gut2-00021	617612	93259412
Human gut	Gut2-00022	320	48320
Human gut	Gut2-00023	662024	99965624
Human gut	Gut2-00024	661924	99950524
Human gut	Gut2-00025	661256	99849656
Human gut	Gut2-00026	661356	99864756
Human gut	Gut2-00027	662036	99967436
Human gut	Gut2-00028	661258	99849958
Human gut	Gut2-00029	661798	99931498
Human gut	Gut2-00030	661722	99920022
Human gut	Gut2-00031	661876	99943276
Human gut	Gut2-00032	661898	99946598
Human gut	Gut2-00033	661212	99843012
Human gut	Gut2-00034	661266	99851166
Human gut	Gut2-00035	662104	99977704
Human gut	Gut2-00036	661434	99876534
Human gut	Gut2-00037	661364	99865964
Human gut	Gut2-00038	661640	99907640
Human gut	Gut2-00039	662064	99971664
Human gut	Gut2-00040	661042	99817342
Human gut	Gut2-00041	661716	99919116
Human gut	Gut2-00042	661090	99824590
Human gut	Gut2-00043	654850	98882350
Human gut	Gut2-00044	661596	99900996
Human gut	Gut2-00045	661262	99850562
Human gut	Gut2-00046	661444	99878044
Human gut	Gut2-00047	661760	99925760
Human gut	Gut2-00048	661776	99928176
Human gut	Gut2-00049	661344	99862944
Human gut	Gut2-00050	661858	99940558
Human gut	Gut2-00051	661356	99864756
Human gut	Gut2-00052	661606	99902506
Human gut	Gut2-00053	662082	99974382
Human gut	Gut2-00054	661748	99923948
Human gut	Gut2-00055	662408	100023608
Human gut	Gut2-00056	661792	99930592
Human gut	Gut2-00057	661208	99842408
Human gut	Gut2-00058	661860	99940860
Human gut	Gut2-00059	661338	99862038
Human gut	Gut2-00060	661682	99913982
Human gut	Gut2-00061	661388	99869588
Human gut	Gut2-00062	661502	99886802
Human gut	Gut2-00063	661784	99929384
Human gut	Gut2-00064	661174	99837274
Human gut	Gut2-00065	661088	99824288
Human gut	Gut2-00066	661286	99854186
Human gut	Gut2-00067	661834	99936934
Human gut	Gut2-00068	661208	99842408
Human gut	Gut2-00069	662226	99996126
Human gut	Gut2-00070	661684	99914284
Human gut	Gut2-00071	661220	99844220
Human gut	Gut2-00072	661762	99926062
Human gut	Gut2-00073	661234	99846334
Human gut	Gut2-00074	661094	99825194
Human gut	Gut2-00075	661604	99902204
Human gut	Gut2-00076	661108	99827308
Human gut	Gut2-00077	661752	99924552
Human gut	Gut2-00078	661422	99874722
Human gut	Gut2-00079	661310	99857810
Human gut	Gut2-00080	661570	99897070
Human gut	Gut2-00081	662212	99994012
Human gut	Gut2-00082	661712	99918512
Human gut	Gut2-00083	661380	99868380
Human gut	Gut2-00084	661662	99910962
Human gut	Gut2-00085	661630	99906130
Human gut	Gut2-00086	661096	99825496
Human gut	Gut2-00087	661226	99845126
Human gut	Gut2-00088	661374	99867474
Human gut	Gut2-00089	662412	100024212
Human gut	Gut2-00090	661830	99936330
Human gut	Gut2-00091	660982	99808282
Human gut	Gut2-00092	661666	99911566
Human gut	Gut2-00093	661892	99945692
Human gut	Gut2-00094	661358	99865058
Human gut	Gut2-00095	383724	57942324
Human gut	Gut2-00096	270	40770
Human gut	Gut3-00001	661314	99858414
Human gut	Gut3-00002	662124	99980724
Human gut	Gut3-00003	661404	99872004
Human gut	Gut3-00004	661158	99834858
Human gut	Gut3-00005	661254	99849354
Human gut	Gut3-00006	661770	99927270
Human gut	Gut3-00007	661840	99937840
Human gut	Gut3-00008	661108	99827308
Human gut	Gut3-00009	661336	99861736
Human gut	Gut3-00010	661910	99948410
Human gut	Gut3-00011	661232	99846032
Human gut	Gut3-00012	661288	99854488
Human gut	Gut3-00013	661828	99936028
Human gut	Gut3-00014	661680	99913680
Human gut	Gut3-00015	661314	99858414
Human gut	Gut3-00016	661326	99860226
Human gut	Gut3-00017	661420	99874420
Human gut	Gut3-00018	661712	99918512
Human gut	Gut3-00019	661182	99838482
Human gut	Gut3-00020	661434	99876534
Human gut	Gut3-00021	661720	99919720
Human gut	Gut3-00022	662274	100003374
Human gut	Gut3-00023	661960	99955960
Human gut	Gut3-00024	661572	99897372
Human gut	Gut3-00025	661870	99942370
Human gut	Gut3-00026	661376	99867776
Human gut	Gut3-00027	661926	99950826
Human gut	Gut3-00028	661650	99909150
Human gut	Gut3-00029	661358	99865058
Human gut	Gut3-00030	661344	99862944
Human gut	Gut3-00031	661168	99836368
Human gut	Gut3-00032	661164	99835764
Human gut	Gut3-00033	661710	99918210
Human gut	Gut3-00034	661874	99942974
Human gut	Gut3-00035	662050	99969550
Human gut	Gut3-00036	661184	99838784
Human gut	Gut3-00037	661670	99912170
Human gut	Gut3-00038	660938	99801638
Human gut	Gut3-00039	661318	99859018
Human gut	Gut3-00040	661136	99831536
Human gut	Gut3-00041	661052	99818852
Human gut	Gut3-00042	661188	99839388
Human gut	Gut3-00043	662436	100027836
Human gut	Gut3-00044	661762	99926062
Human gut	Gut3-00045	661604	99902204
Human gut	Gut3-00046	661040	99817040
Human gut	Gut3-00047	661768	99926968
Human gut	Gut3-00048	661588	99899788
Human gut	Gut3-00049	661812	99933612
Human gut	Gut3-00050	661636	99907036
Human gut	Gut3-00051	661132	99830932
Human gut	Gut3-00052	660954	99804054
Human gut	Gut3-00053	662020	99965020
Human gut	Gut3-00054	661216	99843616
Human gut	Gut3-00055	662066	99971966
Human gut	Gut3-00056	661676	99913076
Human gut	Gut3-00057	661556	99894956
Human gut	Gut3-00058	661426	99875326
Human gut	Gut3-00059	447274	67538374
Human gut	Gut3-00060	661818	99934518
Human gut	Gut3-00061	661642	99907942
Human gut	Gut3-00062	661714	99918814
Human gut	Gut3-00063	661758	99925458
Human gut	Gut3-00064	661244	99847844
Human gut	Gut3-00065	661290	99854790
Human gut	Gut3-00066	661400	99871400
Human gut	Gut3-00067	661348	99863548
Human gut	Gut3-00068	661674	99912774
Human gut	Gut3-00069	661878	99943578
Human gut	Gut3-00070	662310	100008810
Human gut	Gut3-00071	661618	99904318
Human gut	Gut3-00072	661148	99833348
Human gut	Gut3-00073	661504	99887104
Human gut	Gut3-00074	661260	99850260
Human gut	Gut3-00075	662236	99997636
Human gut	Gut3-00076	661406	99872306
Human gut	Gut3-00077	661790	99930290
Human gut	Gut3-00078	660948	99803148
Human gut	Gut3-00079	661618	99904318
Human gut	Gut3-00080	661506	99887406
Human gut	Gut3-00081	682	102982
Human gut	Gut3-00082	661208	99842408
Human gut	Gut3-00083	661774	99927874
Human gut	Gut3-00084	661786	99929686
Human gut	Gut3-00085	661468	99881668
Human gut	Gut3-00086	661462	99880762
Human gut	Gut3-00087	662050	99969550
Human gut	Gut3-00088	661412	99873212
Human gut	Gut3-00089	661030	99815530
Human gut	Gut3-00090	661398	99871098
Human gut	Gut3-00091	662324	100010924
Human gut	Gut3-00092	661536	99891936
Human gut	Gut3-00093	586900	88621900
Human gut	Gut3-00094	58052	8765852
Human gut	Gut3-00095	661430	99875930
Human gut	Gut3-00096	228	34428
Human skin	Skin1-00001	662228	99996428
Human skin	Skin1-00002	661448	99878648
Human skin	Skin1-00003	661900	99946900
Human skin	Skin1-00004	661936	99952336
Human skin	Skin1-00005	661194	99840294
Human skin	Skin1-00006	662250	99999750
Human skin	Skin1-00007	662266	100002166
Human skin	Skin1-00008	578236	87313636
Human skin	Skin1-00009	661618	99904318
Human skin	Skin1-00010	662250	99999750
Human skin	Skin1-00011	384	57984
Human skin	Skin1-00012	661284	99853884
Human skin	Skin1-00013	662298	100006998
Human skin	Skin1-00014	661418	99874118
Human skin	Skin1-00015	249462	37668762
Human skin	Skin1-00016	469742	70931042
Human skin	Skin1-00017	661696	99916096
Human skin	Skin1-00018	662362	100016662
Human skin	Skin1-00019	662378	100019078
Human skin	Skin1-00020	617406	93228306
Human skin	Skin1-00021	661116	99828516
Human skin	Skin1-00022	661614	99903714
Human skin	Skin1-00023	661630	99906130
Human skin	Skin1-00024	656808	99178008
Human skin	Skin1-00025	661778	99928478
Human skin	Skin1-00026	661350	99863850
Human skin	Skin1-00027	529774	79995874
Human skin	Skin1-00028	661252	99849052
Human skin	Skin1-00029	662390	100020890
Human skin	Skin1-00030	661760	99925760
Human skin	Skin1-00031	661232	99846032
Human skin	Skin1-00032	661916	99949316
Human skin	Skin1-00033	661252	99849052
Human skin	Skin1-00034	661914	99949014
Human skin	Skin1-00035	358	54058
Human skin	Skin1-00036	661644	99908244
Human skin	Skin1-00037	661050	99818550
Human skin	Skin1-00038	662326	100011226
Human skin	Skin1-00039	661340	99862340
Human skin	Skin1-00040	661162	99835462
Human skin	Skin1-00041	512214	77344314
Human skin	Skin1-00042	661002	99811302
Human skin	Skin1-00043	662234	99997334
Human skin	Skin1-00044	231796	35001196
Human skin	Skin1-00045	661144	99832744
Human skin	Skin1-00046	661400	99871400
Human skin	Skin1-00047	661386	99869286
Human skin	Skin1-00048	579980	87576980
Human skin	Skin1-00049	661826	99935726
Human skin	Skin1-00050	662118	99979818
Human skin	Skin1-00051	541936	81832336
Human skin	Skin1-00052	150	22650
Human skin	Skin1-00053	662386	100020286
Human skin	Skin1-00054	661764	99926364
Human skin	Skin1-00055	650376	98206776
Human skin	Skin1-00056	661378	99868078
Human skin	Skin1-00057	661760	99925760
Human skin	Skin1-00058	661128	99830328
Human skin	Skin1-00059	661352	99864152
Human skin	Skin1-00060	144	21744
Human skin	Skin1-00061	250	37750
Human skin	Skin1-00062	662428	100026628
Human skin	Skin1-00063	55362	8359662
Human skin	Skin1-00064	605816	91478216
Human skin	Skin1-00065	234	35334
Human skin	Skin1-00066	661398	99871098
Human skin	Skin1-00067	662120	99980120
Human skin	Skin1-00068	661198	99840898
Human skin	Skin1-00069	647722	97806022
Human skin	Skin1-00070	608318	91856018
Human skin	Skin1-00071	662074	99973174
Human skin	Skin1-00072	662096	99976496
Human skin	Skin1-00073	661454	99879554
Human skin	Skin1-00074	661378	99868078
Human skin	Skin1-00075	661194	99840294
Human skin	Skin1-00076	661220	99844220
Human skin	Skin1-00077	662274	100003374
Human skin	Skin1-00078	661446	99878346
Human skin	Skin1-00079	662132	99981932
Human skin	Skin1-00080	594582	89781882
Human skin	Skin1-00081	662246	99999146
Human skin	Skin1-00082	232	35032
Human skin	Skin1-00083	662262	100001562
Human skin	Skin1-00084	166	25066
Human skin	Skin1-00085	661968	99957168
Human skin	Skin1-00086	662250	99999750
Human skin	Skin1-00087	661362	99865662
Human skin	Skin1-00088	387078	58448778
Human skin	Skin1-00089	659978	99656678
Human skin	Skin1-00090	661038	99816738
Human skin	Skin1-00091	661708	99917908
Human skin	Skin1-00092	661152	99833952
Human skin	Skin1-00093	560878	84692578
Human skin	Skin1-00094	661820	99934820
Human skin	Skin1-00095	116	17516
Human skin	Skin1-00096	469966	70964866
Human skin	Skin2-00001	661570	99897070
Human skin	Skin2-00002	661270	99851770
Human skin	Skin2-00003	144	21744
Human skin	Skin2-00004	218	32918
Human skin	Skin2-00005	606	91506
Human skin	Skin2-00006	661176	99837576
Human skin	Skin2-00007	662122	99980422
Human skin	Skin2-00008	661742	99923042
Human skin	Skin2-00009	661028	99815228
Human skin	Skin2-00010	661430	99875930
Human skin	Skin2-00011	661252	99849052
Human skin	Skin2-00012	649752	98112552
Human skin	Skin2-00013	661436	99876836
Human skin	Skin2-00014	440	66440
Human skin	Skin2-00015	661020	99814020
Human skin	Skin2-00016	584	88184
Human skin	Skin2-00017	661872	99942672
Human skin	Skin2-00018	661258	99849958
Human skin	Skin2-00019	661260	99850260
Human skin	Skin2-00020	661062	99820362
Human skin	Skin2-00021	661588	99899788
Human skin	Skin2-00022	268	40468
Human skin	Skin2-00023	662018	99964718
Human skin	Skin2-00024	662128	99981328
Human skin	Skin2-00025	661766	99926666
Human skin	Skin2-00026	661602	99901902
Human skin	Skin2-00027	274	41374
Human skin	Skin2-00028	661428	99875628
Human skin	Skin2-00029	661818	99934518
Human skin	Skin2-00030	661218	99843918
Human skin	Skin2-00031	661358	99865058
Human skin	Skin2-00032	661232	99846032
Human skin	Skin2-00033	619880	93601880
Human skin	Skin2-00034	660952	99803752
Human skin	Skin2-00035	660998	99810698
Human skin	Skin2-00036	584132	88203932
Human skin	Skin2-00037	661312	99858112
Human skin	Skin2-00038	132	19932
Human skin	Skin2-00039	662450	100029950
Human skin	Skin2-00040	252	38052
Human skin	Skin2-00041	582190	87910690
Human skin	Skin2-00042	661622	99904922
Human skin	Skin2-00043	661162	99835462
Human skin	Skin2-00044	661078	99822778
Human skin	Skin2-00045	661438	99877138
Human skin	Skin2-00046	661234	99846334
Human skin	Skin2-00047	662448	100029648
Human skin	Skin2-00048	662086	99974986
Human skin	Skin2-00049	662156	99985556
Human skin	Skin2-00050	661500	99886500
Human skin	Skin2-00051	661842	99938142
Human skin	Skin2-00052	662266	100002166
Human skin	Skin2-00053	170	25670
Human skin	Skin2-00054	662104	99977704
Human skin	Skin2-00055	662102	99977402
Human skin	Skin2-00056	661300	99856300
Human skin	Skin2-00057	662204	99992804
Human skin	Skin2-00058	234	35334
Human skin	Skin2-00059	162	24462
Human skin	Skin2-00060	662454	100030554
Human skin	Skin2-00061	661758	99925458
Human skin	Skin2-00062	661850	99939350
Human skin	Skin2-00063	170	25670
Human skin	Skin2-00064	662256	100000656
Human skin	Skin2-00065	661796	99931196
Human skin	Skin2-00066	661908	99948108
Human skin	Skin2-00067	661046	99817946
Human skin	Skin2-00068	661118	99828818
Human skin	Skin2-00069	661188	99839388
Human skin	Skin2-00070	661924	99950524
Human skin	Skin2-00071	661220	99844220
Human skin	Skin2-00072	661278	99852978
Human skin	Skin2-00073	278	41978
Human skin	Skin2-00074	661320	99859320
Human skin	Skin2-00075	136	20536
Human skin	Skin2-00076	661604	99902204
Human skin	Skin2-00077	661374	99867474
Human skin	Skin2-00078	661598	99901298
Human skin	Skin2-00079	192	28992
Human skin	Skin2-00080	234	35334
Human skin	Skin2-00081	661468	99881668
Human skin	Skin2-00082	661778	99928478
Human skin	Skin2-00083	661406	99872306
Human skin	Skin2-00084	662360	100016360
Human skin	Skin2-00085	168	25368
Human skin	Skin2-00086	661500	99886500
Human skin	Skin2-00087	344	51944
Human skin	Skin2-00088	124	18724
Human skin	Skin2-00089	98	14798
Human skin	Skin2-00090	661778	99928478
Human skin	Skin2-00091	661220	99844220
Human skin	Skin2-00092	661508	99887708
Human skin	Skin2-00093	661630	99906130
Human skin	Skin2-00094	661574	99897674
Human skin	Skin2-00095	96	14496
Human skin	Skin2-00096	661396	99870796
Human skin	Skin3-00001	662296	100006696
Human skin	Skin3-00002	661710	99918210
Human skin	Skin3-00003	627974	94824074
Human skin	Skin3-00004	662192	99990992
Human skin	Skin3-00005	661106	99827006
Human skin	Skin3-00006	662448	100029648
Human skin	Skin3-00007	661058	99819758
Human skin	Skin3-00008	660924	99799524
Human skin	Skin3-00009	662220	99995220
Human skin	Skin3-00010	661306	99857206
Human skin	Skin3-00011	661302	99856602
Human skin	Skin3-00012	660948	99803148
Human skin	Skin3-00013	571040	86227040
Human skin	Skin3-00014	662078	99973778
Human skin	Skin3-00015	662348	100014548
Human skin	Skin3-00016	661582	99898882
Human skin	Skin3-00017	662322	100010622
Human skin	Skin3-00018	662410	100023910
Human skin	Skin3-00019	661374	99867474
Human skin	Skin3-00020	294	44394
Human skin	Skin3-00021	662326	100011226
Human skin	Skin3-00022	661312	99858112
Human skin	Skin3-00023	280	42280
Human skin	Skin3-00024	662164	99986764
Human skin	Skin3-00025	661144	99832744
Human skin	Skin3-00026	662068	99972268
Human skin	Skin3-00027	661368	99866568
Human skin	Skin3-00028	202	30502
Human skin	Skin3-00029	661604	99902204
Human skin	Skin3-00030	661324	99859924
Human skin	Skin3-00031	662194	99991294
Human skin	Skin3-00032	661324	99859924
Human skin	Skin3-00033	648226	97882126
Human skin	Skin3-00034	661290	99854790
Human skin	Skin3-00035	661022	99814322
Human skin	Skin3-00036	660964	99805564
Human skin	Skin3-00037	662260	100001260
Human skin	Skin3-00038	661350	99863850
Human skin	Skin3-00039	661178	99837878
Human skin	Skin3-00040	661608	99902808
Human skin	Skin3-00041	661760	99925760
Human skin	Skin3-00042	661222	99844522
Human skin	Skin3-00043	662432	100027232
Human skin	Skin3-00044	661462	99880762
Human skin	Skin3-00045	661924	99950524
Human skin	Skin3-00046	661116	99828516
Human skin	Skin3-00047	661296	99855696
Human skin	Skin3-00048	661022	99814322
Human skin	Skin3-00049	236	35636
Human skin	Skin3-00050	661782	99929082
Human skin	Skin3-00051	258	38958
Human skin	Skin3-00052	661274	99852374
Human skin	Skin3-00053	662340	100013340
Human skin	Skin3-00054	661738	99922438
Human skin	Skin3-00055	661132	99830932
Human skin	Skin3-00056	660964	99805564
Human skin	Skin3-00057	188	28388
Human skin	Skin3-00058	661330	99860830
Human skin	Skin3-00059	661610	99903110
Human skin	Skin3-00060	661318	99859018
Human skin	Skin3-00061	662228	99996428
Human skin	Skin3-00062	662000	99962000
Human skin	Skin3-00063	662288	100005488
Human skin	Skin3-00064	661220	99844220
Human skin	Skin3-00065	661830	99936330
Human skin	Skin3-00066	660958	99804658
Human skin	Skin3-00067	661310	99857810
Human skin	Skin3-00068	662394	100021494
Human skin	Skin3-00069	661138	99831838
Human skin	Skin3-00070	661118	99828818
Human skin	Skin3-00071	661302	99856602
Human skin	Skin3-00072	661860	99940860
Human skin	Skin3-00073	661188	99839388
Human skin	Skin3-00074	661120	99829120
Human skin	Skin3-00075	661706	99917606
Human skin	Skin3-00076	660944	99802544
Human skin	Skin3-00077	662132	99981932
Human skin	Skin3-00078	661456	99879856
Human skin	Skin3-00079	662234	99997334
Human skin	Skin3-00080	661394	99870494
Human skin	Skin3-00081	662400	100022400
Human skin	Skin3-00082	202	30502
Human skin	Skin3-00083	661768	99926968
Human skin	Skin3-00084	661230	99845730
Human skin	Skin3-00085	662256	100000656
Human skin	Skin3-00086	662154	99985254
Human skin	Skin3-00087	661050	99818550
Human skin	Skin3-00088	661890	99945390
Human skin	Skin3-00089	646860	97675860
Human skin	Skin3-00090	661704	99917304
Human skin	Skin3-00091	661966	99956866
Human skin	Skin3-00092	140	21140
Human skin	Skin3-00093	661598	99901298
Human skin	Skin3-00094	661086	99823986
Human skin	Skin3-00095	230	34730
Human skin	Skin3-00096	661370	99866870
