## Additional file 3 for "Recovery of high-quality assembled genomes via metagenome binning guided with single-cell amplified genomes"

### Sheet: Sheet1
SAG ID	CoSAG ID	Completeness	Contamination
Mock-00017	Mock-C00001	34.48	0
Mock-00002	Mock-C00001	23.28	0
Mock-00001	Mock-C00001	12.92	0.46
Mock-00019	Mock-C00002	44.67	0.16
Mock-00003	Mock-C00002	44.47	0.53
Mock-00004	Mock-C00002	38.7	0.45
Mock-00047	Mock-C00003	36.52	0
Mock-00005	Mock-C00003	32.97	0
Mock-00006	Mock-C00003	27.59	0
Mock-00021	Mock-C00003	25.86	0.86
Mock-00008	Mock-C00004	46.8	0.66
Mock-00023	Mock-C00004	39.95	0.93
Mock-00007	Mock-C00004	34.09	0
Mock-00009	Mock-C00005	50	0
Mock-00010	Mock-C00005	37.93	0
Mock-00025	Mock-C00005	34.98	1.72
Mock-00027	Mock-C00006	49.11	2.14
Mock-00012	Mock-C00006	29.31	0
Mock-00014	Mock-C00007	63.03	0.56
Mock-00013	Mock-C00007	61.41	0.74
Mock-00029	Mock-C00007	48.39	0.7
Mock-00015	Mock-C00008	56.47	0
Mock-00031	Mock-C00008	50.66	0.75
Mock-00048	Mock-C00008	43.86	0
Mock-00016	Mock-C00008	20.26	0
Mock-00033	Mock-C00009	57.43	0.55
Mock-00018	Mock-C00009	36.49	0
Mock-00035	Mock-C00010	36.21	1.72
Mock-00020	Mock-C00010	27.59	0
Mock-00036	Mock-C00010	22.1	0.46
Mock-00032	Mock-C00011	39.4	0.31
Mock-00040	Mock-C00011	31.95	0.05
Mock-00024	Mock-C00011	31.03	0
Mock-00039	Mock-C00011	18.97	0
Mock-00026	Mock-C00012	26.02	0
Mock-00041	Mock-C00012	22.41	0
Mock-00043	Mock-C00013	26.86	0
Mock-00044	Mock-C00013	21.31	0
Mock-00028	Mock-C00013	15.52	0
Mock-00030	Mock-C00014	19	0
Mock-00046	Mock-C00014	18.16	0
Mock-00045	Mock-C00014	17.86	0.03
Mock-00037	Mock-C00015	26.32	0
Mock-00038	Mock-C00015	14.04	0
Mock-00022	-	12.28	0
Gut1-00084	Gut1-C00001	89.86	0.19
Gut1-00013	Gut1-C00001	89.2	0.29
Gut1-00012	Gut1-C00001	89.18	0.29
Gut1-00033	Gut1-C00001	88.84	1.17
Gut1-00030	Gut1-C00001	86.02	0
Gut1-00004	Gut1-C00001	85.38	0.12
Gut1-00068	Gut1-C00001	84.65	0
Gut1-00069	Gut1-C00001	84.17	0
Gut1-00076	Gut1-C00001	83.97	0.49
Gut1-00001	Gut1-C00001	83.22	0.1
Gut1-00062	Gut1-C00001	81.33	0
Gut1-00035	Gut1-C00001	80.7	0
Gut1-00052	Gut1-C00001	71.28	0.1
Gut1-00021	Gut1-C00002	88.96	0.6
Gut1-00059	Gut1-C00002	80.44	1.13
Gut1-00085	Gut1-C00002	65.76	0.01
Gut1-00060	Gut1-C00002	61.73	0.64
Gut1-00047	Gut1-C00002	60.79	0.5
Gut1-00002	Gut1-C00002	59.26	0.75
Gut1-00091	Gut1-C00002	59.22	0.7
Gut1-00089	Gut1-C00002	58.46	0.19
Gut1-00016	Gut1-C00002	58.23	0.56
Gut1-00070	Gut1-C00002	56.86	3.42
Gut1-00037	Gut1-C00002	55.04	0.97
Gut1-00078	Gut1-C00002	51.72	0.86
Gut1-00040	Gut1-C00003	81.94	1.23
Gut1-00045	Gut1-C00003	77.58	0.12
Gut1-00057	Gut1-C00003	77.08	0.8
Gut1-00063	Gut1-C00003	73.92	0
Gut1-00051	Gut1-C00003	68.02	0.88
Gut1-00074	Gut1-C00003	65.79	0.9
Gut1-00025	Gut1-C00003	63.55	0.1
Gut1-00003	Gut1-C00003	59.45	0.58
Gut1-00028	Gut1-C00003	55.46	0.58
Gut1-00009	Gut1-C00003	52.37	0.58
Gut1-00075	Gut1-C00003	32.52	0
Gut1-00032	Gut1-C00004	85.13	0.95
Gut1-00072	Gut1-C00004	73.95	1.27
Gut1-00077	Gut1-C00004	73.46	1.9
Gut1-00095	Gut1-C00004	73.31	0.63
Gut1-00031	Gut1-C00004	70.38	1.27
Gut1-00071	Gut1-C00004	64.85	0.69
Gut1-00064	Gut1-C00004	58.62	0.65
Gut1-00005	Gut1-C00004	58.17	1.48
Gut1-00048	Gut1-C00005	89.45	0.78
Gut1-00017	Gut1-C00005	87.82	0
Gut1-00054	Gut1-C00005	82.04	0.19
Gut1-00073	Gut1-C00005	81.54	1.17
Gut1-00006	Gut1-C00005	80.97	0
Gut1-00061	Gut1-C00005	80.54	0.58
Gut1-00022	Gut1-C00005	76.69	0
Gut1-00082	Gut1-C00005	73.34	0.19
Gut1-00041	Gut1-C00005	71.91	0.12
Gut1-00090	Gut1-C00005	64.27	0.58
Gut1-00020	Gut1-C00005	62.12	0
Gut1-00058	Gut1-C00006	86.39	0
Gut1-00007	Gut1-C00006	77.64	0.81
Gut1-00053	Gut1-C00006	75.82	1.27
Gut1-00055	Gut1-C00006	63.84	1.11
Gut1-00026	Gut1-C00007	89.62	0
Gut1-00027	Gut1-C00007	76.29	0
Gut1-00065	Gut1-C00007	75.44	0
Gut1-00008	Gut1-C00007	71.7	0
Gut1-00080	Gut1-C00008	92.55	2.01
Gut1-00066	Gut1-C00008	92.28	2.01
Gut1-00042	Gut1-C00008	90.83	2.01
Gut1-00010	Gut1-C00008	84.68	2.24
Gut1-00036	Gut1-C00008	79.31	1.34
Gut1-00023	Gut1-C00008	78.26	1.48
Gut1-00024	Gut1-C00008	73.76	0.71
Gut1-00092	Gut1-C00009	64.73	0.37
Gut1-00018	Gut1-C00009	62.33	1.12
Gut1-00039	Gut1-C00010	90.01	0
Gut1-00044	Gut1-C00010	89.63	0.29
Gut1-00087	Gut1-C00011	82.58	0.55
Gut1-00046	Gut1-C00011	74.39	2.64
Gut1-00049	Gut1-C00012	79.42	3.32
Gut1-00081	Gut1-C00012	76.27	0.99
Gut1-00096	-	99.67	0.13
Gut1-00086	-	93.08	0.58
Gut1-00015	-	84.19	0
Gut1-00050	-	75.56	1.75
Gut1-00043	-	74.16	0.63
Gut1-00019	-	72.52	3.56
Gut1-00083	-	70.74	0
Gut1-00067	-	65.88	0.06
Gut1-00011	-	65.85	0.94
Gut1-00029	-	32.99	0
Gut1-00014	-	27.12	1.72
Gut2-00001	Gut2-C00001	81.28	0
Gut2-00055	Gut2-C00001	81.04	0.4
Gut2-00023	Gut2-C00001	80.43	0.06
Gut2-00034	Gut2-C00001	74.64	0.22
Gut2-00037	Gut2-C00002	86.32	0.47
Gut2-00028	Gut2-C00002	83.91	0
Gut2-00033	Gut2-C00002	83.38	1.58
Gut2-00002	Gut2-C00002	81.44	0.8
Gut2-00080	Gut2-C00002	74.93	1.21
Gut2-00092	Gut2-C00003	83.06	0.74
Gut2-00057	Gut2-C00003	76.64	0.04
Gut2-00060	Gut2-C00003	75.87	0.48
Gut2-00052	Gut2-C00003	74.66	0.48
Gut2-00071	Gut2-C00003	74.25	0.29
Gut2-00038	Gut2-C00003	74.19	0.24
Gut2-00011	Gut2-C00003	73.07	1.59
Gut2-00056	Gut2-C00003	70.14	0.04
Gut2-00087	Gut2-C00003	68.09	0.1
Gut2-00094	Gut2-C00003	66.24	0.1
Gut2-00018	Gut2-C00003	65.93	0
Gut2-00019	Gut2-C00003	63.99	0.86
Gut2-00003	Gut2-C00003	62.04	1.69
Gut2-00016	Gut2-C00003	61.82	0.48
Gut2-00089	Gut2-C00003	59.75	0.24
Gut2-00014	Gut2-C00003	59.17	0.48
Gut2-00006	Gut2-C00003	58.22	0
Gut2-00031	Gut2-C00003	51.32	0.6
Gut2-00046	Gut2-C00003	49.5	0.24
Gut2-00079	Gut2-C00003	46.49	0
Gut2-00095	Gut2-C00003	43.05	0.58
Gut2-00024	Gut2-C00004	45.39	0.91
Gut2-00004	Gut2-C00004	40.73	0.68
Gut2-00064	Gut2-C00005	71.58	0.58
Gut2-00005	Gut2-C00005	56.35	0
Gut2-00007	Gut2-C00006	81.28	1.68
Gut2-00084	Gut2-C00006	79.14	1.34
Gut2-00047	Gut2-C00006	76.29	0.34
Gut2-00027	Gut2-C00007	91.72	0
Gut2-00050	Gut2-C00007	76.38	0
Gut2-00042	Gut2-C00007	71.05	0
Gut2-00008	Gut2-C00007	68.18	0
Gut2-00090	Gut2-C00008	85.35	0.32
Gut2-00083	Gut2-C00008	79.29	0.37
Gut2-00066	Gut2-C00008	67.52	0.95
Gut2-00012	Gut2-C00008	66.77	0.23
Gut2-00073	Gut2-C00009	70.13	1.34
Gut2-00069	Gut2-C00009	57.99	0.67
Gut2-00061	Gut2-C00009	53.69	0.67
Gut2-00015	Gut2-C00009	45.16	0
Gut2-00043	Gut2-C00010	98.37	0.09
Gut2-00020	Gut2-C00010	96.23	0
Gut2-00075	Gut2-C00010	95.28	0
Gut2-00049	Gut2-C00011	75	0.42
Gut2-00021	Gut2-C00011	73.92	0.65
Gut2-00077	Gut2-C00011	61.78	0.07
Gut2-00053	Gut2-C00012	81.43	2.97
Gut2-00030	Gut2-C00012	68.68	1.04
Gut2-00076	Gut2-C00012	20.65	0.69
Gut2-00032	Gut2-C00013	59.61	0.5
Gut2-00036	Gut2-C00013	42.11	0
Gut2-00035	Gut2-C00014	77.22	0.94
Gut2-00044	Gut2-C00014	66.45	0
Gut2-00039	Gut2-C00015	92.61	2.2
Gut2-00063	Gut2-C00015	85.57	2.01
Gut2-00058	Gut2-C00015	84.67	0.67
Gut2-00045	Gut2-C00016	84.39	1.17
Gut2-00051	Gut2-C00016	66.66	0
Gut2-00081	Gut2-C00017	78.78	0
Gut2-00078	Gut2-C00017	66.33	0.63
Gut2-00074	Gut2-C00017	62.93	1.48
Gut2-00062	Gut2-C00017	62.61	0.65
Gut2-00088	-	99.96	0.32
Gut2-00086	-	97.64	0.13
Gut2-00010	-	86.38	1.34
Gut2-00017	-	83.37	0.67
Gut2-00029	-	82.88	1.17
Gut2-00082	-	76.91	0.63
Gut2-00070	-	73.91	0.11
Gut2-00013	-	73.16	0.29
Gut2-00025	-	60.88	0
Gut2-00072	-	59.7	1.15
Gut2-00093	-	58.77	0.02
Gut2-00068	-	52.59	1.72
Gut2-00054	-	40.35	0
Gut2-00009	-	24.56	0
Gut3-00054	Gut3-C00001	73.15	0.37
Gut3-00029	Gut3-C00001	72.63	0.32
Gut3-00059	Gut3-C00001	65.03	0.11
Gut3-00063	Gut3-C00001	63.9	0.86
Gut3-00001	Gut3-C00001	59.11	0.63
Gut3-00035	Gut3-C00001	55.31	0
Gut3-00015	Gut3-C00002	81.21	0.95
Gut3-00032	Gut3-C00002	81.05	0.63
Gut3-00002	Gut3-C00002	77.7	0.71
Gut3-00070	Gut3-C00002	71.25	0
Gut3-00038	Gut3-C00002	66.09	0
Gut3-00041	Gut3-C00002	63.85	0.95
Gut3-00075	Gut3-C00002	62	0.34
Gut3-00086	Gut3-C00003	87.66	0
Gut3-00030	Gut3-C00003	81.01	0
Gut3-00003	Gut3-C00003	77.84	0.58
Gut3-00034	Gut3-C00003	75.56	0.58
Gut3-00082	Gut3-C00003	75.23	0
Gut3-00076	Gut3-C00003	64.79	0
Gut3-00046	Gut3-C00003	62.88	1.75
Gut3-00079	Gut3-C00003	60.72	0
Gut3-00078	Gut3-C00003	60.5	0.29
Gut3-00039	Gut3-C00003	59.16	0.19
Gut3-00027	Gut3-C00004	84.53	0.34
Gut3-00008	Gut3-C00004	79.81	0.95
Gut3-00060	Gut3-C00004	77.97	0
Gut3-00009	Gut3-C00004	77.59	0.32
Gut3-00091	Gut3-C00004	77.48	0
Gut3-00005	Gut3-C00004	76.85	0
Gut3-00068	Gut3-C00004	75.8	0.32
Gut3-00048	Gut3-C00004	74.82	0.63
Gut3-00004	Gut3-C00004	73.31	0.32
Gut3-00016	Gut3-C00004	66.47	0
Gut3-00061	Gut3-C00004	66.04	0.63
Gut3-00093	Gut3-C00004	63.55	0.63
Gut3-00056	Gut3-C00004	57.38	0.32
Gut3-00036	Gut3-C00004	49.05	0.16
Gut3-00040	Gut3-C00005	73.32	0.63
Gut3-00074	Gut3-C00005	72.91	0.95
Gut3-00006	Gut3-C00005	72.17	1.58
Gut3-00050	Gut3-C00005	67.37	0.63
Gut3-00080	Gut3-C00005	23.68	0
Gut3-00049	Gut3-C00006	63.11	1.9
Gut3-00023	Gut3-C00006	60.25	0
Gut3-00010	Gut3-C00006	59.84	0
Gut3-00083	Gut3-C00007	84.35	0
Gut3-00085	Gut3-C00007	80.65	3.51
Gut3-00013	Gut3-C00007	78.09	0.9
Gut3-00033	Gut3-C00007	76.71	0
Gut3-00055	Gut3-C00007	71.02	0.58
Gut3-00092	Gut3-C00007	70.23	0
Gut3-00047	Gut3-C00007	68.77	0.41
Gut3-00044	Gut3-C00007	67.33	0
Gut3-00089	Gut3-C00007	66.24	0.78
Gut3-00019	Gut3-C00007	64.83	0
Gut3-00067	Gut3-C00007	63.84	0
Gut3-00064	Gut3-C00007	63.15	0.97
Gut3-00025	Gut3-C00007	59.12	0
Gut3-00090	Gut3-C00007	57.04	0
Gut3-00017	Gut3-C00008	80.9	0.29
Gut3-00051	Gut3-C00008	63.27	0.15
Gut3-00066	Gut3-C00008	60.66	0
Gut3-00052	Gut3-C00008	60.28	1.17
Gut3-00062	Gut3-C00008	58.62	1.72
Gut3-00084	Gut3-C00008	47.95	0.58
Gut3-00072	Gut3-C00009	53.02	0
Gut3-00022	Gut3-C00009	50.91	0
Gut3-00073	Gut3-C00009	41.49	0
Gut3-00045	Gut3-C00009	34.58	0.63
Gut3-00031	Gut3-C00010	66.24	0
Gut3-00069	Gut3-C00010	61.7	0.13
Gut3-00043	Gut3-C00010	57.64	0
Gut3-00024	Gut3-C00010	53.54	0
Gut3-00088	-	99.96	0.1
Gut3-00012	-	83.7	0
Gut3-00014	-	77.27	0.49
Gut3-00018	-	74.05	6.95
Gut3-00020	-	70.99	0
Gut3-00058	-	60.78	0.94
Gut3-00007	-	58.01	0.42
Gut3-00087	-	54.96	2.92
Gut3-00095	-	52.16	0
Gut3-00042	-	48.28	1.72
Gut3-00053	-	41.78	1.19
Gut3-00065	-	41.08	0.97
Gut3-00028	-	39.25	0.56
Skin1-00074	Skin1-C00001	99.81	2.92
Skin1-00079	Skin1-C00001	99.06	6.79
Skin1-00059	Skin1-C00001	98.82	0.02
Skin1-00002	Skin1-C00001	98.73	0.76
Skin1-00003	Skin1-C00001	98.53	4.11
Skin1-00034	Skin1-C00001	98.12	1.17
Skin1-00078	Skin1-C00001	98.08	2.08
Skin1-00033	Skin1-C00001	97.75	0.86
Skin1-00047	Skin1-C00001	97.53	0.69
Skin1-00057	Skin1-C00001	97.47	0.16
Skin1-00067	Skin1-C00001	97.41	1.42
Skin1-00031	Skin1-C00001	97.23	0.77
Skin1-00014	Skin1-C00001	97.1	0.12
Skin1-00075	Skin1-C00001	96.96	0.25
Skin1-00083	Skin1-C00001	96.61	0.56
Skin1-00021	Skin1-C00001	95.85	0.44
Skin1-00051	Skin1-C00001	95.6	0.77
Skin1-00030	Skin1-C00001	93.71	0.42
Skin1-00093	Skin1-C00001	93.68	1.04
Skin1-00039	Skin1-C00001	93.22	0.43
Skin1-00062	Skin1-C00001	93.2	0.14
Skin1-00081	Skin1-C00001	92.9	1.34
Skin1-00073	Skin1-C00001	92.64	0.43
Skin1-00016	Skin1-C00001	92.48	2.96
Skin1-00070	Skin1-C00001	92.43	0.93
Skin1-00022	Skin1-C00001	92.35	1.12
Skin1-00089	Skin1-C00001	90.2	0.77
Skin1-00041	Skin1-C00001	88.59	0.32
Skin1-00019	Skin1-C00001	84.56	4.82
Skin1-00007	Skin1-C00002	98.67	0
Skin1-00038	Skin1-C00002	97.79	0
Skin1-00071	Skin1-C00002	97.24	0
Skin1-00029	Skin1-C00002	96.41	0.83
Skin1-00020	Skin1-C00002	95.99	0.28
Skin1-00048	Skin1-C00002	95.97	0.69
Skin1-00004	Skin1-C00002	95.03	0
Skin1-00015	Skin1-C00002	88.74	0.97
Skin1-00094	Skin1-C00003	99.17	0.83
Skin1-00006	Skin1-C00003	98.16	0.76
Skin1-00076	Skin1-C00003	97.24	0.55
Skin1-00036	Skin1-C00003	96.69	0.55
Skin1-00018	Skin1-C00003	87.89	1.43
Skin1-00042	Skin1-C00004	99.71	1.15
Skin1-00032	Skin1-C00004	99.71	0
Skin1-00009	Skin1-C00004	99.43	0
Skin1-00090	Skin1-C00004	99.14	0
Skin1-00091	Skin1-C00004	99.07	0
Skin1-00068	Skin1-C00005	99.95	0.61
Skin1-00058	Skin1-C00005	99.74	0
Skin1-00025	Skin1-C00005	99.68	0
Skin1-00046	Skin1-C00005	99.43	0
Skin1-00049	Skin1-C00005	98.85	0.57
Skin1-00072	Skin1-C00005	98.28	0
Skin1-00080	Skin1-C00005	97.15	0.91
Skin1-00092	Skin1-C00005	96.26	0
Skin1-00056	Skin1-C00005	95.98	0.96
Skin1-00066	Skin1-C00005	94.06	0.24
Skin1-00017	Skin1-C00005	94.01	0
Skin1-00044	Skin1-C00005	34.48	0
Skin1-00087	Skin1-C00006	80.23	0.61
Skin1-00055	Skin1-C00006	75.85	0.77
Skin1-00043	Skin1-C00006	71.42	1.25
Skin1-00023	Skin1-C00006	70.2	1.27
Skin1-00096	-	99.18	0.41
Skin1-00050	-	98.31	0
Skin1-00045	-	97.41	0
Skin1-00088	-	47.73	7.65
Skin2-00001	Skin2-C00001	97.03	0.57
Skin2-00078	Skin2-C00001	79.93	4.21
Skin2-00077	Skin2-C00002	97.92	0.42
Skin2-00015	Skin2-C00002	96.16	0
Skin2-00018	Skin2-C00002	95.7	0.88
Skin2-00050	Skin2-C00002	91.91	0.02
Skin2-00024	Skin2-C00002	86.19	0.1
Skin2-00057	Skin2-C00002	82.76	0.17
Skin2-00002	Skin2-C00002	76.65	0.67
Skin2-00031	Skin2-C00002	72.93	0.24
Skin2-00045	Skin2-C00003	98.71	1.82
Skin2-00090	Skin2-C00003	98.61	0.67
Skin2-00044	Skin2-C00003	98.28	1.25
Skin2-00011	Skin2-C00003	95.55	0.38
Skin2-00076	Skin2-C00003	93.33	1.82
Skin2-00065	Skin2-C00003	93.3	0.77
Skin2-00006	Skin2-C00003	92.51	0.67
Skin2-00029	Skin2-C00003	91.65	0.1
Skin2-00062	Skin2-C00003	90.13	0.1
Skin2-00037	Skin2-C00003	88.66	0.34
Skin2-00082	Skin2-C00003	88.36	0.1
Skin2-00017	Skin2-C00003	87.07	0.1
Skin2-00091	Skin2-C00003	86.3	0.34
Skin2-00067	Skin2-C00003	72.03	0.13
Skin2-00071	Skin2-C00004	95.08	0.36
Skin2-00042	Skin2-C00004	90.15	0.05
Skin2-00046	Skin2-C00004	87.46	0.33
Skin2-00043	Skin2-C00004	87.43	0.19
Skin2-00086	Skin2-C00004	87.04	0.43
Skin2-00009	Skin2-C00004	86.9	0.22
Skin2-00083	Skin2-C00004	84.25	0.71
Skin2-00094	Skin2-C00004	83.71	0.16
Skin2-00049	Skin2-C00004	82.06	0
Skin2-00069	Skin2-C00004	82	0.98
Skin2-00093	Skin2-C00004	81.76	1.91
Skin2-00036	Skin2-C00004	78.92	0.88
Skin2-00039	Skin2-C00004	78.33	0.95
Skin2-00013	Skin2-C00004	73.86	0.19
Skin2-00074	Skin2-C00004	70.81	0.06
Skin2-00012	Skin2-C00005	78.67	0.88
Skin2-00056	Skin2-C00005	71.88	0.73
Skin2-00061	Skin2-C00006	99.14	0
Skin2-00051	Skin2-C00006	96.64	0
Skin2-00020	Skin2-C00006	93.25	0.48
Skin2-00041	Skin2-C00006	91.67	0.57
Skin2-00033	Skin2-C00006	85.8	0
Skin2-00023	Skin2-C00007	98.06	0.29
Skin2-00064	Skin2-C00007	74.68	0.57
Skin2-00028	Skin2-C00008	97.62	0
Skin2-00025	Skin2-C00008	84.73	0.05
Skin2-00066	Skin2-C00009	96.69	0
Skin2-00060	Skin2-C00009	94.62	0.24
Skin2-00054	Skin2-C00009	93.52	0.23
Skin2-00026	Skin2-C00009	93.23	0.01
Skin2-00048	Skin2-C00009	92.42	0.08
Skin2-00047	Skin2-C00009	90.22	0.06
Skin2-00052	Skin2-C00009	89.55	5.54
Skin2-00081	Skin2-C00009	87.91	0
Skin2-00034	Skin2-C00009	87.75	0.45
Skin2-00084	Skin2-C00009	84.52	0.6
Skin2-00070	Skin2-C00009	82.01	0.13
Skin2-00068	Skin2-C00009	64.17	0.44
Skin2-00096	-	99.78	0.76
Skin2-00010	-	96.55	0.61
Skin2-00030	-	96.55	0
Skin2-00092	-	94.15	0
Skin2-00007	-	92.13	0
Skin2-00019	-	88.94	0
Skin3-00047	Skin3-C00001	98.24	0.28
Skin3-00072	Skin3-C00001	95.82	0.16
Skin3-00062	Skin3-C00001	95.81	0.35
Skin3-00030	Skin3-C00001	94.24	0.1
Skin3-00054	Skin3-C00001	93.28	0.23
Skin3-00014	Skin3-C00001	92.84	0.12
Skin3-00055	Skin3-C00001	92.83	0.28
Skin3-00034	Skin3-C00001	92.57	0.26
Skin3-00032	Skin3-C00001	91.98	0.51
Skin3-00046	Skin3-C00001	91.53	0.68
Skin3-00005	Skin3-C00001	89.09	0.32
Skin3-00066	Skin3-C00001	87.34	0.25
Skin3-00002	Skin3-C00001	86.78	0.34
Skin3-00017	Skin3-C00001	83.09	0.61
Skin3-00056	Skin3-C00001	83.07	2.18
Skin3-00073	Skin3-C00001	78.99	0.17
Skin3-00089	Skin3-C00001	78.78	0.14
Skin3-00036	Skin3-C00001	76.22	0.66
Skin3-00048	Skin3-C00001	74.27	0.62
Skin3-00004	Skin3-C00002	99.48	0.39
Skin3-00037	Skin3-C00002	99.04	0.13
Skin3-00027	Skin3-C00002	98.81	0.84
Skin3-00068	Skin3-C00002	98.33	0.16
Skin3-00050	Skin3-C00002	97.47	0.37
Skin3-00012	Skin3-C00002	97.07	0.16
Skin3-00067	Skin3-C00002	96.72	5.91
Skin3-00081	Skin3-C00002	96.41	0.09
Skin3-00058	Skin3-C00002	96.31	0.53
Skin3-00043	Skin3-C00002	95.81	0.7
Skin3-00078	Skin3-C00002	95.74	0.37
Skin3-00006	Skin3-C00002	95.61	0.86
Skin3-00069	Skin3-C00002	95.58	1.07
Skin3-00022	Skin3-C00002	95.07	0.37
Skin3-00026	Skin3-C00002	94.88	1.11
Skin3-00074	Skin3-C00002	94.44	0.44
Skin3-00011	Skin3-C00002	94.34	7.22
Skin3-00065	Skin3-C00002	94.29	0.39
Skin3-00009	Skin3-C00002	93.91	0.13
Skin3-00044	Skin3-C00002	93.54	1.67
Skin3-00041	Skin3-C00002	92.85	1.13
Skin3-00024	Skin3-C00002	92.29	1.14
Skin3-00088	Skin3-C00002	92.03	1.19
Skin3-00070	Skin3-C00002	89.88	0.62
Skin3-00035	Skin3-C00002	89.2	0.52
Skin3-00016	Skin3-C00002	87.13	0.05
Skin3-00094	Skin3-C00002	85.09	1.05
Skin3-00083	Skin3-C00002	83.74	0.49
Skin3-00084	Skin3-C00002	75.8	0.04
Skin3-00025	Skin3-C00002	71.43	0.4
Skin3-00093	Skin3-C00003	99.45	0
Skin3-00019	Skin3-C00003	95.28	0.55
Skin3-00060	Skin3-C00003	93.51	0.59
Skin3-00080	Skin3-C00003	92.68	1.24
Skin3-00045	Skin3-C00003	89.95	0.69
Skin3-00079	Skin3-C00003	87.48	1.1
Skin3-00077	Skin3-C00003	86.67	0
Skin3-00013	Skin3-C00003	86.28	0.55
Skin3-00031	Skin3-C00003	83.06	0
Skin3-00059	Skin3-C00003	81.27	1.75
Skin3-00053	Skin3-C00003	78.28	1.48
Skin3-00071	Skin3-C00004	99.17	0
Skin3-00087	Skin3-C00004	99.15	0
Skin3-00085	Skin3-C00004	98.9	2.39
Skin3-00063	Skin3-C00004	98.78	0.55
Skin3-00033	Skin3-C00004	98.34	1.1
Skin3-00086	Skin3-C00004	96.05	0
Skin3-00029	Skin3-C00004	93.32	0.55
Skin3-00061	Skin3-C00004	90.94	0.55
Skin3-00021	Skin3-C00004	88.47	0.83
Skin3-00015	Skin3-C00004	86.51	0
Skin3-00042	Skin3-C00005	97.25	0.03
Skin3-00075	Skin3-C00005	93.2	1.44
Skin3-00064	Skin3-C00005	90.72	0
Skin3-00096	-	99.94	0.14
Skin3-00090	-	92.15	0.1
Skin3-00010	-	91.93	0
