## Additional file 4 for "Recovery of high-quality assembled genomes via metagenome binning guided with single-cell amplified genomes"

### Sheet: Sheet1
CoSAG ID	Taxonomy	Completeness	Contamination	Total length	Mapped to correct taxonomy		Mapped to other taxonomy
Mock-C00001	Bacillus subtilis	44.99	0	2184259	2184259	1	0	0
Mock-C00002	Bifidobacterium pseudocatenulatum	75.16	0.98	1797540	1795383	0.9988	2157	0.00119997
Mock-C00003	Clostridium butyricum	85.51	0	4083533	4083533	1	0	0
Mock-C00004	Corynebacterium striatum	70.7	1.68	2070293	2069204	0.999474	1089	0.000526013
Mock-C00005	Cutibacterium acnes	64.29	0	1881325	1870009	0.993985	11316	0.00601491
Mock-C00006	Lactobacillus delbrueckii	73.65	3.44	1574147	1440145	0.914873	134002	0.0851267
Mock-C00007	Staphylococcus epidermidis	92.07	0.41	2239048	2239048	1	0	0
Mock-C00008	Streptococcus mutans	91.13	1.01	1797802	1777593	0.988759	20209	0.0112409
Mock-C00009	Acinetobacter radioresistens	73.22	0.96	2560422	2560422	1	0	0
Mock-C00010	Bacteroides uniformis	71.47	1.05	3580974	3580974	1	0	0
Mock-C00011	Comamonas terrigena	72.41	1.21	3338104	3290133	0.985629	47971	0.0143707
Mock-C00012	Escherichia coli	48.09	0	2698328	2697952	0.999861	376	0.000139346
Mock-C00013	Parabacteroides distasonis	51.84	0.51	2864608	2863376	0.99957	1232	0.000430076
Mock-C00014	Pseudomonas putida	47.77	0.1	3208007	3190879	0.994661	17128	0.00533914
Mock-C00015	Clostridium clostridioforme	35.96	0	2033461	2027813	0.997222	5648	0.00277753
		66.5507	0.756667
