## Additional file 6 for "Recovery of high-quality assembled genomes via metagenome binning guided with single-cell amplified genomes"

### Sheet: Sheet1
Draft genome ID	Draft type	Completeness	Contamination	Contigs	Total length [bp]	N50 [bp]	5S rRNAs	16S rRNAs	23S rRNAs	tRNAs(nt)	tRNA(aa)	GTDB-Tk taxonomy
gut1-00001	sgMAG	77.99	3.77	146	2861030	49814	1	1	1	27	15	d__Bacteria;p__Firmicutes;c__Bacilli;o__Erysipelotrichales;f__Erysipelatoclostridiaceae;g__Erysipelatoclostridium;s__Erysipelatoclostridium ramosum
gut1-00002	mgSAG	84.19	0	248	2836052	52359	0	1	1	21	13	d__Bacteria;p__Firmicutes_A;c__Clostridia;o__Lachnospirales;f__Lachnospiraceae;g__Blautia_A;s__Blautia_A sp000433815
gut1-00003	mgSAG	72.52	3.56	477	3393505	18382	1	0	1	12	8	d__Bacteria;p__Firmicutes;c__Bacilli;o__Lactobacillales;f__Enterococcaceae;g__Enterococcus_A;s__Enterococcus_A avium
gut1-00004	mgSAG	76.69	1.27	472	3239620	16541	0	1	2	27	15	d__Bacteria;p__Firmicutes_A;c__Clostridia;o__Lachnospirales;f__Lachnospiraceae;g__Blautia_A;s__Blautia_A sp900066165
gut1-00005	sgMAG	95.32	2.79	177	2889760	31945	0	1	1	26	15	d__Bacteria;p__Firmicutes_A;c__Clostridia;o__Lachnospirales;f__Lachnospiraceae;g__Dorea;s__Dorea formicigenerans
gut1-00006	sgMAG	77.85	1.27	378	3250202	16397	0	1	1	26	14	d__Bacteria;p__Firmicutes_A;c__Clostridia;o__Lachnospirales;f__Lachnospiraceae;g__Enterocloster;s__Enterocloster sp900541315
gut1-00007	sgMAG	80.06	0.76	200	2890281	31240	0	0	1	21	11	d__Bacteria;p__Firmicutes_A;c__Clostridia;o__Lachnospirales;f__Lachnospiraceae;g__Blautia_A;s__Blautia_A obeum
gut1-00008	sgMAG	97.08	1.75	94	2863185	56391	0	1	1	33	15	d__Bacteria;p__Firmicutes_A;c__Clostridia;o__Lachnospirales;f__Lachnospiraceae;g__Dorea;s__Dorea longicatena_B
gut1-00009	mgSAG	99.67	0.13	207	4610546	46152	0	2	2	28	15	d__Bacteria;p__Proteobacteria;c__Gammaproteobacteria;o__Enterobacterales;f__Enterobacteriaceae;g__Escherichia;s__Escherichia flexneri
gut1-00010	sgMAG	99.25	1.13	100	5427997	110135	2	1	1	58	20	d__Bacteria;p__Bacteroidota;c__Bacteroidia;o__Bacteroidales;f__Bacteroidaceae;g__Phocaeicola;s__Phocaeicola vulgatus
gut1-00012	sgMAG	98.95	1.9	64	3727785	125331	1	1	1	52	20	d__Bacteria;p__Firmicutes_A;c__Clostridia;o__Lachnospirales;f__Lachnospiraceae;g__Fusicatenibacter;s__Fusicatenibacter saccharivorans
gut1-00013	sgMAG	99.42	4.87	112	3001719	48496	1	1	1	45	18	d__Bacteria;p__Firmicutes_A;c__Clostridia;o__Lachnospirales;f__Lachnospiraceae;g__Mediterraneibacter;s__Mediterraneibacter lactaris
gut1-00014	sgMAG	99.37	1.74	110	4080189	81540	2	1	1	39	19	d__Bacteria;p__Firmicutes_A;c__Clostridia;o__Lachnospirales;f__Lachnospiraceae;g__Blautia_A;s__Blautia_A wexlerae
gut1-00015	sgMAG	100	0	96	2512476	45246	1	2	2	47	20	d__Bacteria;p__Firmicutes;c__Bacilli;o__Erysipelotrichales;f__Erysipelotrichaceae;g__Longicatena;s__Longicatena sp900411325
gut1-00016	sgMAG	99.33	2.68	110	3163372	64933	0	1	1	51	20	d__Bacteria;p__Firmicutes_A;c__Clostridia;o__Lachnospirales;f__Lachnospiraceae;g__Anaerostipes;s__Anaerostipes hadrus
gut1-00017	sgMAG	97.4	0.95	162	5158925	66734	1	1	1	53	19	d__Bacteria;p__Bacteroidota;c__Bacteroidia;o__Bacteroidales;f__Bacteroidaceae;g__Bacteroides;s__Bacteroides uniformis
gut1-00018	mgSAG	97.27	0.29	227	2871388	28715	1	1	1	44	19	d__Bacteria;p__Firmicutes_A;c__Clostridia;o__Lachnospirales;f__Lachnospiraceae;g__Mediterraneibacter;s__Mediterraneibacter torques
gut1-00019	sgMAG	99.37	0.32	79	3447571	67761	1	1	1	47	19	d__Bacteria;p__Firmicutes_A;c__Clostridia;o__Lachnospirales;f__Lachnospiraceae;g__Blautia_A;s__Blautia_A massiliensis
gut1-00020	sgMAG	99.35	1.74	137	3807938	52159	3	1	1	39	20	d__Bacteria;p__Firmicutes_A;c__Clostridia;o__Lachnospirales;f__Lachnospiraceae;g__Ruminococcus_A;s__Ruminococcus_A sp000437095
gut2-00001	sgMAG	99.33	2.17	124	3393668	48914	1	2	1	25	13	d__Bacteria;p__Firmicutes_A;c__Clostridia;o__Lachnospirales;f__Lachnospiraceae;g__Anaerobutyricum;s__Anaerobutyricum hallii_A
gut2-00002	sgMAG	89.18	0	113	2675827	40010	0	1	1	27	16	d__Bacteria;p__Firmicutes_A;c__Clostridia;o__Lachnospirales;f__Lachnospiraceae;g__Dorea;s__Dorea formicigenerans
gut2-00003	sgMAG	89.26	2.24	110	2011323	43955	0	1	1	35	18	d__Bacteria;p__Firmicutes_A;c__Clostridia;o__Lachnospirales;f__CAG-274;g__CAG-274;s__CAG-274 sp000432155
gut2-00004	sgMAG	93.22	0.58	117	3073324	66266	0	1	1	32	15	d__Bacteria;p__Firmicutes_A;c__Clostridia;o__Lachnospirales;f__Lachnospiraceae;g__Ruminococcus_B;s__Ruminococcus_B gnavus
gut2-00005	sgMAG	99.7	0.9	92	2103721	44631	1	1	2	42	18	d__Bacteria;p__Firmicutes_C;c__Negativicutes;o__Acidaminococcales;f__Acidaminococcaceae;g__Phascolarctobacterium_A;s__Phascolarctobacterium_A succinatutens
gut2-00006	sgMAG	79.31	0	104	3849298	71567	1	1	1	32	17	d__Bacteria;p__Bacteroidota;c__Bacteroidia;o__Bacteroidales;f__Bacteroidaceae;g__Phocaeicola;s__Phocaeicola massiliensis
gut2-00007	mgSAG	73.91	0.11	256	2323483	28240	0	1	1	16	12	d__Bacteria;p__Firmicutes_A;c__Clostridia;o__Lachnospirales;f__Lachnospiraceae;g__UBA7182;s__UBA7182 sp003481535
gut2-00008	sgMAG	96.54	1.06	91	3034493	52919	1	1	1	33	16	d__Bacteria;p__Firmicutes_A;c__Clostridia;o__Lachnospirales;f__Lachnospiraceae;g__Roseburia;s__Roseburia hominis
gut2-00009	sgMAG	88.22	3.8	295	3568153	21929	0	1	2	33	15	d__Bacteria;p__Firmicutes_A;c__Clostridia;o__Lachnospirales;f__Lachnospiraceae;g__Enterocloster;s__Enterocloster sp900541315
gut2-00010	mgSAG	97.64	0.13	249	2404518	22336	1	1	1	9	7	d__Bacteria;p__Firmicutes;c__Bacilli;o__Erysipelotrichales;f__Erysipelatoclostridiaceae;g__Erysipelatoclostridium;s__Erysipelatoclostridium spiroforme
gut2-00011	SAG	99.96	0.32	171	4627874	55541	0	1	2	30	15	d__Bacteria;p__Proteobacteria;c__Gammaproteobacteria;o__Enterobacterales;f__Enterobacteriaceae;g__Escherichia;s__Escherichia flexneri
gut2-00012	mgSAG	58.77	0.02	463	2552090	12775	0	0	1	24	15	d__Bacteria;p__Firmicutes_A;c__Clostridia;o__Lachnospirales;f__Lachnospiraceae;g__Hungatella_A;s__Hungatella_A sp003478355
gut2-00013	sgMAG	99.33	0	66	3181088	105521	0	1	1	41	19	d__Bacteria;p__Firmicutes_A;c__Clostridia;o__Lachnospirales;f__Lachnospiraceae;g__Lachnospira;s__Lachnospira sp000436535
gut2-00014	mgSAG	97.57	3.94	188	2350268	27264	2	3	3	53	20	d__Bacteria;p__Firmicutes;c__Bacilli;o__Erysipelotrichales;f__Erysipelotrichaceae;g__Holdemanella;s__Holdemanella sp002299315
gut2-00015	sgMAG	99.52	0	66	2823046	100464	0	1	1	42	20	d__Bacteria;p__Firmicutes_A;c__Clostridia;o__Lachnospirales;f__Lachnospiraceae;g__Agathobacter;s__Agathobacter rectalis
gut2-00016	sgMAG	95.02	3.4	98	2842626	56050	1	1	2	53	19	d__Bacteria;p__Firmicutes_A;c__Clostridia;o__Oscillospirales;f__Ruminococcaceae;g__Faecalibacterium;s__Faecalibacterium prausnitzii
gut2-00017	sgMAG	99.42	1.46	107	2905002	60484	2	2	1	46	20	d__Bacteria;p__Firmicutes_A;c__Clostridia;o__Lachnospirales;f__Lachnospiraceae;g__Dorea;s__Dorea longicatena_B
gut2-00018	sgMAG	97.99	1.01	47	2655468	102086	1	1	2	49	20	d__Bacteria;p__Firmicutes_A;c__Clostridia;o__Monoglobales_A;f__UBA1381;g__CAG-41;s__CAG-41 sp900066215
gut2-00019	mgSAG	99.33	0	75	3069368	182530	0	1	1	47	20	d__Bacteria;p__Firmicutes_A;c__Clostridia;o__Lachnospirales;f__Lachnospiraceae;g__Lachnospira;s__Lachnospira sp000437735
gut2-00020	sgMAG	99.37	2.22	95	3284429	80986	2	1	1	50	19	d__Bacteria;p__Firmicutes_A;c__Clostridia;o__Lachnospirales;f__Lachnospiraceae;g__Blautia_A;s__Blautia_A massiliensis
gut2-00021	sgMAG	99.33	2.68	41	2501133	110257	0	1	1	44	20	d__Bacteria;p__Firmicutes_A;c__Clostridia;o__Lachnospirales;f__Lachnospiraceae;g__Eubacterium_G;s__Eubacterium_G ventriosum
gut2-00022	mgSAG	100	4.72	293	2859246	19193	2	1	1	56	19	d__Bacteria;p__Firmicutes;c__Bacilli;o__Erysipelotrichales;f__Erysipelatoclostridiaceae;g__Catenibacterium;s__Catenibacterium mitsuokai
gut2-00023	sgMAG	99.26	0.58	71	3801395	92427	1	2	1	52	17	d__Bacteria;p__Bacteroidota;c__Bacteroidia;o__Bacteroidales;f__Bacteroidaceae;g__Phocaeicola;s__Phocaeicola plebeius_A
gut2-00025	mgSAG	76.27	2.42	442	3156253	15535	0	1	1	36	18	d__Bacteria;p__Firmicutes_A;c__Clostridia;o__Lachnospirales;f__Lachnospiraceae;g__Acetatifactor;s__Acetatifactor sp900066565
gut2-00026	mgSAG	93.26	0.99	246	1914076	14277	1	1	1	30	17	d__Bacteria;p__Firmicutes;c__Bacilli;o__Erysipelotrichales;f__Erysipelotrichaceae;g__Holdemanella;s__Holdemanella sp002299315
gut2-00028	sgMAG	99.12	2.4	124	3146914	48030	1	1	1	37	21	d__Bacteria;p__Firmicutes_A;c__Clostridia;o__Lachnospirales;f__Lachnospiraceae;g__Mediterraneibacter;s__Mediterraneibacter faecis
gut3-00001	mgSAG	58.01	0.42	257	2073723	30353	0	1	1	25	13	d__Bacteria;p__Firmicutes_A;c__Clostridia;o__Lachnospirales;f__Lachnospiraceae;g__Dorea;s__Dorea sp900543315
gut3-00002	sgMAG	96.84	0.84	127	3111146	55104	0	1	1	50	19	d__Bacteria;p__Firmicutes_A;c__Clostridia;o__Lachnospirales;f__Lachnospiraceae;g__Enterocloster;s__Enterocloster sp001517625
gut3-00003	mgSAG	77.27	0.68	306	2900832	41417	0	0	2	24	12	d__Bacteria;p__Firmicutes_A;c__Clostridia;o__Lachnospirales;f__Lachnospiraceae;g__Sellimonas;s__Sellimonas sp002161525
gut3-00005	sgMAG	82.91	0.48	218	2594727	33071	0	1	1	27	16	d__Bacteria;p__Firmicutes_A;c__Clostridia;o__Lachnospirales;f__Lachnospiraceae;g__Clostridium_Q;s__Clostridium_Q sp000435655
gut3-00006	mgSAG	60.78	0.94	325	2628835	25254	1	2	2	12	10	d__Bacteria;p__Firmicutes;c__Bacilli;o__Erysipelotrichales;f__Erysipelatoclostridiaceae;g__Erysipelatoclostridium;s__Erysipelatoclostridium ramosum
gut3-00007	mgSAG	54.96	2.92	195	1573597	28610	1	1	2	51	20	d__Bacteria;p__Firmicutes;c__Bacilli;o__Erysipelotrichales;f__Erysipelotrichaceae;g__Longicatena;s__Longicatena dolichum
gut3-00008	mgSAG	99.96	0.1	173	4615716	54858	0	1	1	29	16	d__Bacteria;p__Proteobacteria;c__Gammaproteobacteria;o__Enterobacterales;f__Enterobacteriaceae;g__Escherichia;s__Escherichia flexneri
gut3-00009	mgSAG	52.16	0	204	1693531	27648	1	1	1	19	13	d__Bacteria;p__Firmicutes_A;c__Clostridia;o__Lachnospirales;f__Lachnospiraceae;g__Faecalimonas;s__Faecalimonas umbilicata
gut3-00010	mgSAG	96.41	0.42	115	3170039	79046	0	1	1	41	18	d__Bacteria;p__Firmicutes_A;c__Clostridia;o__Lachnospirales;f__Lachnospiraceae;g__Blautia;s__Blautia sp900541955
gut3-00011	mgSAG	98.73	2.15	178	3572574	73922	0	1	1	40	20	d__Bacteria;p__Firmicutes_A;c__Clostridia;o__Lachnospirales;f__Lachnospiraceae;g__Faecalimonas;s__Faecalimonas nexilis
gut3-00012	mgSAG	99.42	0	119	2993613	53779	0	1	1	41	19	d__Bacteria;p__Firmicutes_A;c__Clostridia;o__Lachnospirales;f__Lachnospiraceae;g__Mediterraneibacter;s__Mediterraneibacter torques
gut3-00013	mgSAG	99.37	0.32	41	3315327	174288	1	1	2	49	20	d__Bacteria;p__Firmicutes_A;c__Clostridia;o__Lachnospirales;f__Lachnospiraceae;g__Blautia_A;s__Blautia_A massiliensis
gut3-00014	sgMAG	99.37	1.27	92	3051572	66271	1	1	1	42	19	d__Bacteria;p__Firmicutes_A;c__Clostridia;o__Lachnospirales;f__Lachnospiraceae;g__Ruminococcus_A;s__Ruminococcus_A sp000432335
gut3-00016	mgSAG	91.33	0.39	625	3925244	11936	1	1	1	44	19	d__Bacteria;p__Firmicutes_A;c__Clostridia;o__Lachnospirales;f__Lachnospiraceae;g__Ruminococcus_B;s__Ruminococcus_B gnavus
gut3-00017	mgSAG	95.58	0	128	3199316	59029	0	1	1	38	19	d__Bacteria;p__Firmicutes_A;c__Clostridia;o__Lachnospirales;f__Lachnospiraceae;g__Ruminococcus_B;s__Ruminococcus_B gnavus
gut3-00018	mgSAG	93.25	0.16	409	3943749	22312	2	1	1	36	19	d__Bacteria;p__Firmicutes_A;c__Clostridia;o__Lachnospirales;f__Lachnospiraceae;g__Blautia_A;s__Blautia_A sp900066165
gut3-00019	sgMAG	99.37	3.16	190	4349092	54175	2	1	1	36	17	d__Bacteria;p__Firmicutes_A;c__Clostridia;o__Lachnospirales;f__Lachnospiraceae;g__Blautia_A;s__Blautia_A wexlerae
skin1-00001	mgSAG	97.7	0	197	2661139	37719	1	1	2	29	16	d__Bacteria;p__Proteobacteria;c__Gammaproteobacteria;o__Pseudomonadales;f__Moraxellaceae;g__Moraxella_A;s__Moraxella_A osloensis
skin1-00002	mgSAG	98.61	0	147	2493770	51080	1	1	1	23	12	d__Bacteria;p__Proteobacteria;c__Gammaproteobacteria;o__Pseudomonadales;f__Moraxellaceae;g__Moraxella_A;s__Moraxella_A osloensis_A
skin1-00003	SAG	99.49	0.36	315	4600606	27530	0	1	1	28	15	d__Bacteria;p__Proteobacteria;c__Gammaproteobacteria;o__Enterobacterales;f__Enterobacteriaceae;g__Escherichia;s__Escherichia flexneri
skin1-00004	mgSAG	99.14	0.1	241	2508577	27862	0	1	1	28	16	d__Bacteria;p__Firmicutes;c__Bacilli;o__Staphylococcales;f__Staphylococcaceae;g__Staphylococcus;s__Staphylococcus epidermidis
skin1-00005	mgSAG	99.45	0	51	2288545	129061	0	1	1	31	17	d__Bacteria;p__Firmicutes;c__Bacilli;o__Staphylococcales;f__Staphylococcaceae;g__Staphylococcus;s__Staphylococcus hominis
skin1-00006	mgSAG	99.45	1.47	63	2225394	69600	0	1	1	35	16	d__Bacteria;p__Firmicutes;c__Bacilli;o__Staphylococcales;f__Staphylococcaceae;g__Staphylococcus;s__Staphylococcus hominis
skin1-00007	mgSAG	99.71	0	64	2740880	149192	1	1	1	34	18	d__Bacteria;p__Proteobacteria;c__Gammaproteobacteria;o__Pseudomonadales;f__Moraxellaceae;g__Moraxella_A;s__Moraxella_A osloensis_A
skin1-00008	mgSAG	89.86	0	295	2332070	17427	0	1	1	32	17	d__Bacteria;p__Proteobacteria;c__Gammaproteobacteria;o__Pseudomonadales;f__Moraxellaceae;g__Moraxella_A;s__Moraxella_A osloensis_A
skin1-00009	SAG	98.47	0	373	5561600	55004	0	1	1	20	12	d__Bacteria;p__Firmicutes;c__Bacilli;o__Bacillales;f__Bacillaceae_G;g__Bacillus_A;s__Bacillus_A cereus
skin2-00001	mgSAG	92.57	0.66	161	2278167	58688	1	1	1	43	19	d__Bacteria;p__Actinobacteriota;c__Actinomycetia;o__Mycobacteriales;f__Mycobacteriaceae;g__Corynebacterium;s__Corynebacterium accolens
skin2-00002	mgSAG	96.55	0.61	197	2593658	53803	1	1	1	31	16	d__Bacteria;p__Proteobacteria;c__Gammaproteobacteria;o__Pseudomonadales;f__Moraxellaceae;g__Moraxella_A;s__Moraxella_A osloensis_A
skin2-00003	mgSAG	89.51	0	153	2317555	44455	1	1	1	28	15	d__Bacteria;p__Proteobacteria;c__Gammaproteobacteria;o__Pseudomonadales;f__Moraxellaceae;g__Moraxella_A;s__Moraxella_A osloensis_A
skin2-00004	mgSAG	95.98	0	207	2582391	29419	1	1	1	29	15	d__Bacteria;p__Proteobacteria;c__Gammaproteobacteria;o__Pseudomonadales;f__Moraxellaceae;g__Moraxella_A;s__Moraxella_A osloensis
skin2-00005	mgSAG	94.72	0	133	2480684	66172	1	1	1	28	14	d__Bacteria;p__Proteobacteria;c__Gammaproteobacteria;o__Pseudomonadales;f__Moraxellaceae;g__Moraxella_A;s__Moraxella_A osloensis_A
skin2-00006	SAG	99.94	0.18	173	4621269	53588	0	1	1	29	15	d__Bacteria;p__Proteobacteria;c__Gammaproteobacteria;o__Enterobacterales;f__Enterobacteriaceae;g__Escherichia;s__Escherichia flexneri
skin2-00007	mgSAG	97.99	2.49	162	2560489	38310	1	1	1	37	20	d__Bacteria;p__Proteobacteria;c__Gammaproteobacteria;o__Pseudomonadales;f__Moraxellaceae;g__Moraxella_A;s__Moraxella_A osloensis_A
skin2-00008	mgSAG	99.63	0	70	2535757	87850	0	1	1	30	15	d__Bacteria;p__Firmicutes;c__Bacilli;o__Staphylococcales;f__Staphylococcaceae;g__Staphylococcus;s__Staphylococcus epidermidis
skin2-00009	mgSAG	97.13	0.67	243	2605762	34133	1	1	1	32	18	d__Bacteria;p__Proteobacteria;c__Gammaproteobacteria;o__Pseudomonadales;f__Moraxellaceae;g__Moraxella_A;s__Moraxella_A osloensis_A
skin2-00010	mgSAG	99.81	0.51	57	2501938	148920	1	1	1	39	15	d__Bacteria;p__Firmicutes;c__Bacilli;o__Staphylococcales;f__Staphylococcaceae;g__Staphylococcus;s__Staphylococcus capitis
skin2-00011	mgSAG	95.75	1.69	171	2377337	70799	0	1	1	35	19	d__Bacteria;p__Firmicutes;c__Bacilli;o__Staphylococcales;f__Staphylococcaceae;g__Staphylococcus;s__Staphylococcus capitis
skin2-00012	mgSAG	99.71	0	39	2610355	154307	1	1	1	35	19	d__Bacteria;p__Proteobacteria;c__Gammaproteobacteria;o__Pseudomonadales;f__Moraxellaceae;g__Moraxella_A;s__Moraxella_A osloensis_A
skin2-00013	mgSAG	98.8	0.29	134	2642874	57388	1	1	1	33	17	d__Bacteria;p__Proteobacteria;c__Gammaproteobacteria;o__Pseudomonadales;f__Moraxellaceae;g__Moraxella_A;s__Moraxella_A osloensis_A
skin2-00014	mgSAG	97.99	0	169	2652479	44541	1	1	1	32	17	d__Bacteria;p__Proteobacteria;c__Gammaproteobacteria;o__Pseudomonadales;f__Moraxellaceae;g__Moraxella_A;s__Moraxella_A osloensis_A
skin2-00015	mgSAG	98.13	0	142	2488300	48727	0	1	1	21	14	d__Bacteria;p__Firmicutes;c__Bacilli;o__Staphylococcales;f__Staphylococcaceae;g__Staphylococcus;s__Staphylococcus epidermidis
skin3-00001	mgSAG	92.5	0	203	2497559	33391	1	1	1	31	17	d__Bacteria;p__Proteobacteria;c__Gammaproteobacteria;o__Pseudomonadales;f__Moraxellaceae;g__Moraxella_A;s__Moraxella_A osloensis_A
skin3-00002	mgSAG	92.15	0.1	186	2385091	41582	1	1	1	29	17	d__Bacteria;p__Proteobacteria;c__Gammaproteobacteria;o__Pseudomonadales;f__Moraxellaceae;g__Moraxella_A;s__Moraxella_A osloensis_A
skin3-00003	mgSAG	99.96	0.08	172	4614936	55103	0	1	1	29	15	d__Bacteria;p__Proteobacteria;c__Gammaproteobacteria;o__Enterobacterales;f__Enterobacteriaceae;g__Escherichia;s__Escherichia flexneri
skin3-00004	mgSAG	99.81	0.06	56	2478611	149558	1	1	1	53	20	d__Bacteria;p__Firmicutes;c__Bacilli;o__Staphylococcales;f__Staphylococcaceae;g__Staphylococcus;s__Staphylococcus capitis
skin3-00005	mgSAG	99.75	0.7	195	2628497	33027	1	1	1	26	18	d__Bacteria;p__Firmicutes;c__Bacilli;o__Staphylococcales;f__Staphylococcaceae;g__Staphylococcus;s__Staphylococcus epidermidis
skin3-00006	mgSAG	99.45	0.28	41	2562105	147809	2	1	1	23	13	d__Bacteria;p__Firmicutes;c__Bacilli;o__Staphylococcales;f__Staphylococcaceae;g__Staphylococcus;s__Staphylococcus saprophyticus
skin3-00007	mgSAG	98.9	0.55	188	2289796	36946	0	1	1	25	14	d__Bacteria;p__Firmicutes;c__Bacilli;o__Staphylococcales;f__Staphylococcaceae;g__Staphylococcus;s__Staphylococcus hominis
skin3-00008	mgSAG	99.71	0	73	2659794	110637	1	1	1	33	18	d__Bacteria;p__Proteobacteria;c__Gammaproteobacteria;o__Pseudomonadales;f__Moraxellaceae;g__Moraxella_A;s__Moraxella_A osloensis_A
